# Insights into Drug Cardiotoxicity from Biological and Chemical Data: The First Public Classifiers for FDA DICTrank

**DOI:** 10.1101/2023.10.15.562398

**Authors:** Srijit Seal, Ola Spjuth, Layla Hosseini-Gerami, Miguel García-Ortegón, Shantanu Singh, Andreas Bender, Anne E. Carpenter

## Abstract

Drug-induced cardiotoxicity (DICT) is a major concern in drug development, accounting for 10-14% of postmarket withdrawals. In this study, we explored the capabilities of various chemical and biological data to predict cardiotoxicity, using the recently released Drug-Induced Cardiotoxicity Rank (DICTrank) dataset from the United States FDA. We analyzed a diverse set of data sources, including physicochemical properties, annotated mechanisms of action (MOA), Cell Painting, Gene Expression, and more, to identify indications of cardiotoxicity. We found that such data, including protein targets, especially those related to ion channels (such as hERG), physicochemical properties (such as electrotopological state) as well as peak concentration in plasma offer strong predictive ability as well as valuable insights into DICT. We also found compounds annotated with particular mechanisms of action, such as cyclooxygenase inhibition, could distinguish between most-concern and no-concern DICT compounds. Cell Painting features related to ER stress discern the most-concern cardiotoxic compounds from non-toxic compounds. While models based on physicochemical properties currently provide substantial predictive accuracy (AUCPR = 0.93), this study also underscores the potential benefits of incorporating more comprehensive biological data in future DICT predictive models. With the availability of - omics data in the future, using biological data promises enhanced predictability and delivers deeper mechanistic insights, paving the way for safer therapeutic drug development. All models and data used in this study are publicly released at https://broad.io/DICTrank_Predictor
