## Supplementary Tables for "Insights into Drug Cardiotoxicity from Biological and Chemical Data: The First Public Classifiers for FDA DICTrank"

### Sheet: S1
Table S1: Number of compounds in Train dataset
Dataset	DICTrank class labels	Total number of compounds in the dataset	Number of compounds in overlap with different DICTrank class labels
			Structural / Physicochemical/ CellScape	Cell Painting		Gene Expression / Gene Ontology		MOA	MOA and Cmax total	CellScape and Cmax total	MOA and Cmax unbound	CellScape and Cmax unbound
			Computed data	Experimental Data	Experimental + v-nn Retrived (used training for models in this study)	Experimental Data	Experimental + v-nn Retrived (used training for models in this study)	Experimental Data	Literature Data	Predicted and Literature Data	Literature Data	Predicted and Literature Data
DICTrank enriched with cardiotoxic compounds from SIDER	Toxic	990	990	277	339	562	620	797	337	400	276	326
	Non-Toxic	253	253	15	22	80	90	193	48	54	33	35
DICTrank enriched with non-cardiotoxic compounds from SIDER	Toxic	677	677	176	210	380	416	568	249	297	210	248
	Non-Toxic	486	486	87	110	190	223	382	85	95	56	60
DICTrank enriched with all compounds from SIDER	Toxic	990	990	277	339	562	620	797	337	400	276	326
	Non-Toxic	486	486	87	110	190	223	382	85	95	210	60
DICTrank	Toxic	677	677	176	210	380	416	568	249	297	210	248
	Non-Toxic	253	253	15	22	80	90	193	48	54	33	35

### Sheet: S2
Table S2: Number of compounds in Test dataset
Dataset	Toxicity DICTrank labels	Six Selected models with larger test set				Ensemble model (selected)	Models using high-througput omics data			Models using Cmax unbound data	Ensemble model (all)
		Structural / Physicochemical/ CellScape	MOA	MOA and Cmax total	CellScape and Cmax total	Test set for ensemble models trained on all six selected model outputs	Cell Painting	Gene Expression / Gene Ontology	MOA and Cmax unbound	CellScape and Cmax unbound	Test set for ensemble models trained on all eleven model outputs
		Computed data	Literature Data		Predicted and Literature Data		Experimental Data		Literature Data	Predicted and Literature Data
DICTrank enriched with cardiotoxic compounds from SIDER	Toxic / Non-Toxic	65 compounds / 25 compounds							57 compounds /21 compounds
DICTrank enriched with non-cardiotoxic compounds from SIDER
DICTrank enriched with all compounds from SIDER
DICTrank

### Sheet: S3
Table S3: Evaluation metrics for SIDER labels for cardiac disorders considering the DICTrank data as true labels, for 776 compounds.
Metric	Evaluation
Balanced Accuracy	0.8053
Accuracy	0.8724
Precision	0.9052
Recall	0.9311
F1-Score	0.918

### Sheet: S4
Table S5: Evaluation metrics on cross validation for all models and all dataset combinations
Feature Space	Metrics	Dataset
		DICTrank enriched with non-toxic compounds from SIDER	DICTrank enriched with toxic compounds from SIDER	DICTrank with all compounds from SIDER	DICTrank	Random Model
Structural	CV_AUC_mean	0.692812	0.676705	0.682586	0.638723	0.5
Mordred	CV_AUC_mean	0.69607	0.703112	0.691032	0.698334	0.5
Cell Painting	CV_AUC_mean	0.600325	0.309673	0.594173	0.364048	0.5
LINCSL1000	CV_AUC_mean	0.604632	0.567697	0.577177	0.554239	0.5
GeneOntology	CV_AUC_mean	0.553192	0.558737	0.565123	0.545077	0.5
CellScape	CV_AUC_mean	0.698012	0.705916	0.710182	0.687182	0.5
CellScape with Cmax total	CV_AUC_mean	0.659048	0.699227	0.686974	0.691272	0.5
CellScape with Cmax unbound	CV_AUC_mean	0.701286	0.687299	0.670668	0.703184	0.5
MOA	CV_AUC_mean	0.676977	0.671138	0.645471	0.672815	0.5
MOA with Cmax unbound	CV_AUC_mean	0.647565	0.689134	0.699182	0.718991	0.5
MOA with Cmax total	CV_AUC_mean	0.669551	0.67909	0.687395	0.674795	0.5
Structural	CV_AUC_std	0.018045	0.024346	0.01266	0.038158	0
Mordred	CV_AUC_std	0.03096	0.029853	0.019467	0.064899	0
Cell Painting	CV_AUC_std	0.085673	0.129179	0.005987	0.084694	0
LINCSL1000	CV_AUC_std	0.060971	0.044278	0.031213	0.020214	0
GeneOntology	CV_AUC_std	0.073399	0.054193	0.034646	0.025562	0
CellScape	CV_AUC_std	0.025903	0.02625	0.026055	0.038049	0
CellScape with Cmax total	CV_AUC_std	0.065061	0.082106	0.042678	0.064603	0
CellScape with Cmax unbound	CV_AUC_std	0.036084	0.058596	0.112548	0.026459	0
MOA	CV_AUC_std	0.056203	0.037717	0.022831	0.027227	0
MOA with Cmax unbound	CV_AUC_std	0.063116	0.130212	0.085799	0.087792	0
MOA with Cmax total	CV_AUC_std	0.075676	0.091586	0.034492	0.030135	0

### Sheet: S5
Table S6: Evaluation metrics on held out test sets for all models and all dataset combinations
Feature Space	Metrics	Total compounds in Test set	Overlaps				Theoretical random model aware of class distribution in DICTrank training data	Is the model better than baseline?
			DICTrank enriched with non-toxic compounds from SIDER	DICTrank enriched with toxic compounds from SIDER	DICTrank with all compounds from SIDER	DICTrank
Structural	Held_out_AUCPR	90	0.857987	0.873783	0.87342	0.878004	0.72	TRUE
Mordred	Held_out_AUCPR	90	0.904989	0.893506	0.917522	0.932518	0.72	TRUE
Cell Painting	Held_out_AUCPR	90	0.799524	0.763938	0.809996	0.713542	0.72	FALSE
Gene Expression	Held_out_AUCPR	90	0.797242	0.816574	0.801583	0.768267	0.72	TRUE
Gene Ontology	Held_out_AUCPR	90	0.768785	0.768044	0.773929	0.720432	0.72	FALSE
CellScape	Held_out_AUCPR	90	0.883452	0.879081	0.862458	0.894722	0.72	TRUE
CellScape with Cmax total	Held_out_AUCPR	90	0.832297	0.858141	0.853622	0.859083	0.72	TRUE
CellScape with Cmax unbound	Held_out_AUCPR	78	0.890545	0.89542	0.875537	0.910671	0.73	TRUE
MOA	Held_out_AUCPR	90	0.89762	0.919293	0.909714	0.913099	0.72	TRUE
MOA with Cmax unbound	Held_out_AUCPR	78	0.815876	0.840407	0.927189	0.857841	0.73	TRUE
MOA with Cmax total	Held_out_AUCPR	90	0.874759	0.883411	0.896151	0.903962	0.72	TRUE
Ensemble (all models)	Held_out_AUCPR	78	0.919904	0.930765	0.933899	0.934383	0.73	TRUE
Ensemble (selected models)	Held_out_AUCPR	90	0.909336	0.915569	0.912928	0.925051	0.72	TRUE
								TRUE
Structural	Held_out_MCC	90	0.323674	0.293991	0.245556	0.354459	0	TRUE
Mordred	Held_out_MCC	90	0.437939	0.248069	0.471332	0.397648	0	TRUE
Cell Painting	Held_out_MCC	90	0.132599	0	-0.01338	0.005146	0	TRUE
Gene Expression	Held_out_MCC	90	0.098009	0.027903	0.205379	0.064422	0	TRUE
Gene Ontology	Held_out_MCC	90	0.154968	0.028837	0.109114	-0.01754	0	FALSE
CellScape	Held_out_MCC	90	0.187663	0.361686	0.268426	0.350823	0	TRUE
CellScape with Cmax total	Held_out_MCC	90	0.240721	0.253185	0.194145	0.333416	0	TRUE
CellScape with Cmax unbound	Held_out_MCC	78	0.416986	0.390325	0.284219	0.490511	0	TRUE
MOA	Held_out_MCC	90	0.428929	0.372104	0.392955	0.428929	0	TRUE
MOA with Cmax unbound	Held_out_MCC	78	0.106929	0.147758	0.408927	0.121135	0	TRUE
MOA with Cmax total	Held_out_MCC	90	0.194145	0.259159	0.308709	0.351766	0	TRUE
Ensemble (all models)	Held_out_MCC	78	0.409469	0.390325	0.388288	0.407455	0	TRUE
Ensemble (selected models)	Held_out_MCC	90	0.424125	0.303035	0.421718	0.397648	0	TRUE
								TRUE
Structural	Held_out_F1	90	0.752137	0.730435	0.666667	0.773109	0.73	TRUE
Mordred	Held_out_F1	90	0.822581	0.817518	0.763636	0.842105	0.73	TRUE
Cell Painting	Held_out_F1	90	0.832215	0	0.821192	0.810811	0.8	TRUE
Gene Expression	Held_out_F1	90	0.802817	0.543689	0.787879	0.54902	0.77	FALSE
Gene Ontology	Held_out_F1	90	0.829932	0.296296	0.489362	0.688	0.77	FALSE
CellScape	Held_out_F1	90	0.711864	0.835821	0.660377	0.8	0.73	TRUE
CellScape with Cmax total	Held_out_F1	90	0.5625	0.739496	0.695652	0.80315	0.78	TRUE
CellScape with Cmax unbound	Held_out_F1	78	0.703297	0.831858	0.792793	0.844037	0.8	TRUE
MOA	Held_out_F1	90	0.77193	0.727273	0.66	0.77193	0.73	TRUE
MOA with Cmax unbound	Held_out_F1	78	0.765217	0.786325	0.814815	0.789916	0.79	FALSE
MOA with Cmax total	Held_out_F1	90	0.695652	0.678899	0.741379	0.786885	0.78	TRUE
Ensemble (all models)	Held_out_F1	78	0.828829	0.831858	0.818182	0.857143	0.764545	TRUE
Ensemble (selected models)	Held_out_F1	90	0.786325	0.820896	0.745455	0.842105	0.746667	TRUE
								TRUE
Structural	Held_out_BA	90	0.678462	0.663077	0.636923	0.693846	0.5	TRUE
Mordred	Held_out_BA	90	0.732308	0.610769	0.763077	0.690769	0.5	TRUE
Cell Painting	Held_out_BA	90	0.536923	0.5	0.496923	0.501538	0.5	TRUE
Gene Expression	Held_out_BA	90	0.538462	0.515385	0.6	0.535385	0.5	TRUE
Gene Ontology	Held_out_BA	90	0.549231	0.512308	0.556923	0.490769	0.5	FALSE
CellScape	Held_out_BA	90	0.603077	0.670769	0.649231	0.684615	0.5	TRUE
CellScape with Cmax total	Held_out_BA	90	0.627692	0.638462	0.607692	0.672308	0.5	TRUE
CellScape with Cmax unbound	Held_out_BA	78	0.733083	0.697995	0.64787	0.760652	0.5	TRUE
MOA	Held_out_BA	90	0.738462	0.707692	0.713846	0.738462	0.5	TRUE
MOA with Cmax unbound	Held_out_BA	78	0.552632	0.570175	0.719298	0.555138	0.5	TRUE
MOA with Cmax total	Held_out_BA	90	0.607692	0.644615	0.670769	0.689231	0.5	TRUE
Ensemble (all models)	Held_out_BA	78	0.713033	0.697995	0.704261	0.685464	0.5	TRUE
Ensemble (selected models)	Held_out_BA	90	0.733846	0.643077	0.735385	0.690769	0.5	TRUE
								TRUE
Structural	Held_out_AUC	90	0.722462	0.736	0.737231	0.758769	0.5	TRUE
Mordred	Held_out_AUC	90	0.804308	0.753846	0.814154	0.840615	0.5	TRUE
Cell Painting	Held_out_AUC	90	0.616	0.544	0.608615	0.518769	0.5	TRUE
Gene Expression	Held_out_AUC	90	0.616	0.588923	0.606769	0.566769	0.5	TRUE
Gene Ontology	Held_out_AUC	90	0.609231	0.521846	0.590769	0.459077	0.5	FALSE
CellScape	Held_out_AUC	90	0.744615	0.745846	0.737846	0.771692	0.5	TRUE
CellScape with Cmax total	Held_out_AUC	90	0.678154	0.694769	0.689231	0.701538	0.5	TRUE
CellScape with Cmax unbound	Held_out_AUC	78	0.741019	0.755221	0.727652	0.778613	0.5	TRUE
MOA	Held_out_AUC	90	0.743077	0.820308	0.783385	0.801846	0.5	TRUE
MOA with Cmax unbound	Held_out_AUC	78	0.603175	0.643275	0.8066	0.695071	0.5	TRUE
MOA with Cmax total	Held_out_AUC	90	0.724	0.734154	0.758154	0.772308	0.5	TRUE
Ensemble (all models)	Held_out_AUC	78	0.805347	0.825397	0.83208	0.830409	0.5	TRUE
Ensemble (selected models)	Held_out_AUC	90	0.788308	0.800615	0.791385	0.827692	0.5	TRUE
								TRUE
Structural	Held_out_Specificity	90	0.68	0.68	0.72	0.68	0.27	TRUE
Mordred	Held_out_Specificity	90	0.68	0.36	0.88	0.52	0.27	TRUE
Cell Painting	Held_out_Specificity	90	0.12	1	0.04	0.08	0.09	FALSE
Gene Expression	Held_out_Specificity	90	0.2	0.6	0.4	0.64	0.18	TRUE
Gene Ontology	Held_out_Specificity	90	0.16	0.84	0.76	0.32	0.18	TRUE
CellScape	Held_out_Specificity	90	0.56	0.48	0.76	0.6	0.27	TRUE
CellScape with Cmax total	Held_out_Specificity	90	0.84	0.6	0.6	0.56	0.15	TRUE
CellScape with Cmax unbound	Held_out_Specificity	78	0.904762	0.571429	0.52381	0.714286	0.12	TRUE
MOA	Held_out_Specificity	90	0.8	0.8	0.92	0.8	0.25	TRUE
MOA with Cmax unbound	Held_out_Specificity	78	0.333333	0.333333	0.666667	0.285714	0.14	TRUE
MOA with Cmax total	Held_out_Specificity	90	0.6	0.72	0.68	0.64	0.16	TRUE
Ensemble (all models)	Held_out_Specificity	78	0.619048	0.571429	0.619048	0.47619	0.189091	TRUE
Ensemble (selected models)	Held_out_Specificity	90	0.76	0.44	0.84	0.52	0.228333	TRUE
								TRUE
Structural	Held_out_Sensitivity	90	0.676923	0.646154	0.553846	0.707692	0.73	FALSE
Mordred	Held_out_Sensitivity	90	0.784615	0.861538	0.646154	0.861538	0.73	TRUE
Cell Painting	Held_out_Sensitivity	90	0.953846	0	0.953846	0.923077	0.91	TRUE
Gene Expression	Held_out_Sensitivity	90	0.876923	0.430769	0.8	0.430769	0.82	FALSE
Gene Ontology	Held_out_Sensitivity	90	0.938462	0.184615	0.353846	0.661538	0.82	FALSE
CellScape	Held_out_Sensitivity	90	0.646154	0.861538	0.538462	0.769231	0.73	TRUE
CellScape with Cmax total	Held_out_Sensitivity	90	0.415385	0.676923	0.615385	0.784615	0.85	FALSE
CellScape with Cmax unbound	Held_out_Sensitivity	78	0.561404	0.824561	0.77193	0.807018	0.88	FALSE
MOA	Held_out_Sensitivity	90	0.676923	0.615385	0.507692	0.676923	0.75	FALSE
MOA with Cmax unbound	Held_out_Sensitivity	78	0.77193	0.807018	0.77193	0.824561	0.86	FALSE
MOA with Cmax total	Held_out_Sensitivity	90	0.615385	0.569231	0.661538	0.738462	0.84	FALSE
Ensemble (all models)	Held_out_Sensitivity	78	0.807018	0.824561	0.789474	0.894737	0.810909	TRUE
Ensemble (selected models)	Held_out_Sensitivity	90	0.707692	0.846154	0.630769	0.861538	0.771667	TRUE
								TRUE
Structural	Held_out_TP	90	44	42	36	46	47.32	FALSE
Mordred	Held_out_TP	90	51	56	42	56	47.32	TRUE
Cell Painting	Held_out_TP	90	62	0	62	60	58.84	TRUE
Gene Expression	Held_out_TP	90	57	28	52	28	53.44	FALSE
Gene Ontology	Held_out_TP	90	61	12	23	43	53.44	FALSE
CellScape	Held_out_TP	90	42	56	35	50	47.32	TRUE
CellScape with Cmax total	Held_out_TP	90	27	44	40	51	55	FALSE
CellScape with Cmax unbound	Held_out_TP	78	32	47	44	46	49.95	FALSE
MOA	Held_out_TP	90	44	40	33	44	48.52	FALSE
MOA with Cmax unbound	Held_out_TP	78	44	46	44	47	49.26	FALSE
MOA with Cmax total	Held_out_TP	90	40	37	43	48	54.49	FALSE
Ensemble (all models)	Held_out_TP	78	46	47	45	51	51.3545	FALSE
Ensemble (selected models)	Held_out_TP	90	46	55	41	56	49.995	TRUE
Structural	Held_out_FP	90	8	8	7	8	18.2	TRUE
Mordred	Held_out_FP	90	8	16	3	12	18.2	TRUE
Cell Painting	Held_out_FP	90	22	0	24	23	22.63	FALSE
Gene Expression	Held_out_FP	90	20	10	15	9	20.55	TRUE
Gene Ontology	Held_out_FP	90	21	4	6	17	20.55	TRUE
CellScape	Held_out_FP	90	11	13	6	10	18.2	TRUE
CellScape with Cmax total	Held_out_FP	90	4	10	10	11	21.15	TRUE
CellScape with Cmax unbound	Held_out_FP	78	2	9	10	6	18.4	TRUE
MOA	Held_out_FP	90	5	5	2	5	18.66	TRUE
MOA with Cmax unbound	Held_out_FP	78	14	14	7	15	18.15	TRUE
MOA with Cmax total	Held_out_FP	90	10	7	8	9	20.96	TRUE
Ensemble (all models)	Held_out_FP	78	8	9	8	11	19.6045	TRUE
Ensemble (selected models)	Held_out_FP	90	6	14	4	12	19.2283	TRUE
Structural	Held_out_TN	90	17	17	18	17	6.8	TRUE
Mordred	Held_out_TN	90	17	9	22	13	6.8	TRUE
Cell Painting	Held_out_TN	90	3	25	1	2	2.37	FALSE
Gene Expression	Held_out_TN	90	5	15	10	16	4.45	TRUE
Gene Ontology	Held_out_TN	90	4	21	19	8	4.45	TRUE
CellScape	Held_out_TN	90	14	12	19	15	6.8	TRUE
CellScape with Cmax total	Held_out_TN	90	21	15	15	14	3.85	TRUE
CellScape with Cmax unbound	Held_out_TN	78	19	12	11	15	2.6	TRUE
MOA	Held_out_TN	90	20	20	23	20	6.34	TRUE
MOA with Cmax unbound	Held_out_TN	78	7	7	14	6	2.85	TRUE
MOA with Cmax total	Held_out_TN	90	15	18	17	16	4.04	TRUE
Ensemble (all models)	Held_out_TN	78	13	12	13	10	4.66818	TRUE
Ensemble (selected models)	Held_out_TN	90	19	11	21	13	5.77167	TRUE
Structural	Held_out_FN	90	21	23	29	19	17.68	FALSE
Mordred	Held_out_FN	90	14	9	23	9	17.68	TRUE
Cell Painting	Held_out_FN	90	3	65	3	5	6.16	TRUE
Gene Expression	Held_out_FN	90	8	37	13	37	11.56	FALSE
Gene Ontology	Held_out_FN	90	4	53	42	22	11.56	FALSE
CellScape	Held_out_FN	90	23	9	30	15	17.68	TRUE
CellScape with Cmax total	Held_out_FN	90	38	21	25	14	10	FALSE
CellScape with Cmax unbound	Held_out_FN	78	25	10	13	11	7.05	FALSE
MOA	Held_out_FN	90	21	25	32	21	16.48	FALSE
MOA with Cmax unbound	Held_out_FN	78	13	11	13	10	7.74	FALSE
MOA with Cmax total	Held_out_FN	90	25	28	22	17	10.51	FALSE
Ensemble (all models)	Held_out_FN	78	11	10	12	6	12.1909	TRUE
Ensemble (selected models)	Held_out_FN	90	19	10	24	9	15.005	TRUE

### Sheet: S6
Table S6: Predicted DICTrank for 82 unique compounds that were labelled ambiguous in the original DICTrank dataset. Predictions are obtained from models using Mordred descriptors
Standardized_SMILES	Standardized_InChI	SMILES (from DICTrank dataset)	Trade Name	Generic/Proper Name(s)	Active Ingredient(s)	DICT_Concern (DICTrank dataset)	Predicted probability from models using Mordred descriptors	Predicted DICTrank label
Cc1ncc([N+](=O)[O-])n1CCO	InChI=1S/C6H9N3O3/c1-5-7-4-6(9(11)12)8(5)2-3-10/h4,10H,2-3H2,1H3	CC1=NC=C(N1CCO)[N+]([O-])=O	metronidazole	metronidazole	metronidazole	ambiguous	0.192557	0
O=C(C(=O)C(O)O)C(O)O	InChI=1S/C4H6O6/c5-1(3(7)8)2(6)4(9)10/h3-4,7-10H	NCCS.O[C@H]([C@@H](O)C(O)=O)C(O)=O	procysbi	cysteamine bitartrate	cysteamine bitartrate	ambiguous	0.203986	0
[NH3+]C(C(=O)NC1C(=O)[NH+]2C(C(=O)[O-])=C(Cl)CSC12)c1ccccc1	InChI=1S/C15H14ClN3O4S/c16-8-6-24-14-10(13(21)19(14)11(8)15(22)23)18-12(20)9(17)7-4-2-1-3-5-7/h1-5,9-10,14H,6,17H2,(H,18,20)(H,22,23)/p+1	[H][C@]12SCC(Cl)=C(N1C(=O)[C@@]2([H])NC(=O)[C@H](N)C1=CC=CC=C1)C(O)=O	cefaclor	cefaclor	cefaclor	ambiguous	0.311858	0
CCCC1CC(C(=O)NC(C(C)O)C2OC(SC)C(O)C(O)C2O)[NH+](C)C1	InChI=1S/C18H34N2O6S/c1-5-6-10-7-11(20(3)8-10)17(25)19-12(9(2)21)16-14(23)13(22)15(24)18(26-16)27-4/h9-16,18,21-24H,5-8H2,1-4H3,(H,19,25)/p+1	Cl.CCC[C@@H]1C[C@H](N(C)C1)C(=O)N[C@H]([C@@H](C)O)[C@H]1O[C@H](SC)[C@H](O)[C@@H](O)[C@H]1O	lincomycin	lincomycin hydrochloride	lincomycin hydrochloride	ambiguous	0.37688	0
O=C(C(O)CO)C(O)C(O)CO	InChI=1S/C6H12O6/c7-1-3(9)5(11)6(12)4(10)2-8/h3-5,7-11H,1-2H2	OC[C@@H](O)[C@@H](O)[C@H](O)[C@@H](O)C=O	dextrose	dextrose	dextrose	ambiguous	0.401882	0
CC1(C)SC2C(NC(=O)COc3ccccc3)C(=O)[NH+]2C1C(=O)[O-]	InChI=1S/C16H18N2O5S/c1-16(2)12(15(21)22)18-13(20)11(14(18)24-16)17-10(19)8-23-9-6-4-3-5-7-9/h3-7,11-12,14H,8H2,1-2H3,(H,17,19)(H,21,22)	[K+].CC1(C)S[C@@H]2[C@H](NC(=O)COC3=CC=CC=C3)C(=O)N2[C@H]1C([O-])=O	penicillin v potassium	penicillin v potassium	penicillin v potassium	ambiguous	0.403359	0
CC(C)OC(=O)C(C)[NH2+]P(=O)(OCC1OC(n2ccc(=O)[n-]c2=O)C(C)(F)C1O)Oc1ccccc1	InChI=1S/C22H29FN3O9P/c1-13(2)33-19(29)14(3)25-36(31,35-15-8-6-5-7-9-15)32-12-16-18(28)22(4,23)20(34-16)26-11-10-17(27)24-21(26)30/h5-11,13-14,16,18,20,28H,12H2,1-4H3,(H2,24,25,27,30,31)	[H][C@]1(O[C@H](CO[P@@](=O)(N[C@@H](C)C(=O)OC(C)C)OC2=CC=CC=C2)[C@@H](O)[C@@]1(C)F)N1C=CC(=O)NC1=O	sovaldi	sofosbuvir	sofosbuvir	ambiguous	0.408829	0
CC1(C)OC2COC3(COS(N)(=O)=O)OC(C)(C)OC3C2O1	InChI=1S/C12H21NO8S/c1-10(2)18-7-5-16-12(6-17-22(13,14)15)9(8(7)19-10)20-11(3,4)21-12/h7-9H,5-6H2,1-4H3,(H2,13,14,15)	CC1(C)O[C@@H]2CO[C@@]3(COS(N)(=O)=O)OC(C)(C)O[C@H]3[C@@H]2O1	topiramate	topiramate	topiramate	ambiguous	0.428081	0
CCOc1ccc2ccccc2c1C(=O)NC1C(=O)[NH+]2C1SC(C)(C)C2C(=O)[O-]	InChI=1S/C21H22N2O5S/c1-4-28-13-10-9-11-7-5-6-8-12(11)14(13)17(24)22-15-18(25)23-16(20(26)27)21(2,3)29-19(15)23/h5-10,15-16,19H,4H2,1-3H3,(H,22,24)(H,26,27)	[Na+].CCOC1=C(C(=O)N[C@H]2[C@H]3SC(C)(C)[C@@H](N3C2=O)C([O-])=O)C2=C(C=CC=C2)C=C1	nafcillin	nafcillin	nafcillin sodium	ambiguous	0.429833	0
CC(=O)NC(CS)C(=O)[O-]	InChI=1S/C5H9NO3S/c1-3(7)6-4(2-10)5(8)9/h4,10H,2H2,1H3,(H,6,7)(H,8,9)/p-1	CC(=O)N[C@@H](CS)C(O)=O	acetylcysteine	acetylcysteine	acetylcysteine	ambiguous	0.433138	0
CCC(CO)[NH2+]CC[NH2+]C(CC)CO	InChI=1S/C10H24N2O2/c1-3-9(7-13)11-5-6-12-10(4-2)8-14/h9-14H,3-8H2,1-2H3/p+2	Cl.Cl.CC[C@@H](CO)NCCN[C@@H](CC)CO	ethambutol hydrochloride	ethambutol hydrochloride	ethambutol hydrochloride	ambiguous	0.451299	0
CO[NH+](C)Cc1ccc([O-])c2c1CC1CC3C([NH+](C)C)C(=O)C(C(N)=O)C(=O)C3(O)C(=O)C1C2=O	InChI=1S/C24H29N3O8/c1-26(2)18-13-8-11-7-12-10(9-27(3)35-4)5-6-14(28)16(12)19(29)15(11)21(31)24(13,34)22(32)17(20(18)30)23(25)33/h5-6,11,13,15,17-18,28,34H,7-9H2,1-4H3,(H2,25,33)/p+1	Cl.[H][C@@]12CC3=C(CN(C)OC)C=CC(O)=C3C(=O)C1=C(O)[C@]1(O)C(=O)C(C(N)=O)=C(O)[C@@H](N(C)C)[C@]1([H])C2	seysara	sarecycline hydrochloride	sarecycline hydrochloride	ambiguous	0.476258	0
CCCc1nc(C(C)(C)O)c(C(=O)OCc2oc(=O)oc2C)n1Cc1ccc(-c2ccccc2-c2nn[n-]n2)cc1	InChI=1S/C29H29N6O6/c1-5-8-23-30-25(29(3,4)38)24(27(36)39-16-22-17(2)40-28(37)41-22)35(23)15-18-11-13-19(14-12-18)20-9-6-7-10-21(20)26-31-33-34-32-26/h6-7,9-14,38H,5,8,15-16H2,1-4H3/q-1	CCCC1=NC(=C(N1CC1=CC=C(C=C1)C1=CC=CC=C1C1=NNN=N1)C(=O)OCC1=C(C)OC(=O)O1)C(C)(C)O	olmesartan medoxomil	olmesartan medoxomil	olmesartan medoxomil	ambiguous	0.47971	0
CN(C)c1ccc([O-])c2c1CC1CC3C([NH+](C)C)C(=O)C(C(N)=O)C(=O)C3(O)C(=O)C1C2=O	InChI=1S/C23H27N3O7/c1-25(2)12-5-6-13(27)15-10(12)7-9-8-11-17(26(3)4)19(29)16(22(24)32)21(31)23(11,33)20(30)14(9)18(15)28/h5-6,9,11,14,16-17,27,33H,7-8H2,1-4H3,(H2,24,32)	Cl.CN(C)[C@H]1[C@@H]2C[C@@H]3CC4=C(C(O)=CC=C4N(C)C)C(=O)C3=C(O)[C@]2(O)C(=O)C(C(N)=O)=C1O	minocycline hydrochloride	minocycline hydrochloride	minocycline hydrochloride	ambiguous	0.501692	0
Cc1cc(=O)n(-c2ccccc2)[n-]1	InChI=1S/C10H10N2O/c1-8-7-10(13)12(11-8)9-5-3-2-4-6-9/h2-7H,1H3,(H,11,13)/p-1	CC1=NN(C(=O)C1)C1=CC=CC=C1	radicava	edaravone	edaravone	ambiguous	0.505157	0
C[NH+](C)C1C(=O)C(C(N)=O)C(=O)C2(O)C(O)c3c(c([O-])c4c(Cl)ccc([O-])c4c3[O-])CC12	InChI=1S/C21H21ClN2O8/c1-24(2)14-7-5-6-10(16(27)12-9(25)4-3-8(22)11(12)15(6)26)18(29)21(7,32)19(30)13(17(14)28)20(23)31/h3-4,7,13-14,18,25-27,29,32H,5H2,1-2H3,(H2,23,31)/p-2	Cl.[H][C@]12C[C@@]3([H])[C@H](N(C)C)C(O)=C(C(N)=O)C(=O)[C@@]3(O)C(O)=C1C(=O)C1=C(O)C=CC(Cl)=C1[C@H]2O	demeclocycline hydrochloride	demeclocycline hydrochloride	demeclocycline hydrochloride	ambiguous	0.518387	0
Cc1onc(-c2c(Cl)cccc2Cl)c1C(=O)NC1C(=O)[NH+]2C1SC(C)(C)C2C(=O)[O-]	InChI=1S/C19H17Cl2N3O5S/c1-7-10(12(23-29-7)11-8(20)5-4-6-9(11)21)15(25)22-13-16(26)24-14(18(27)28)19(2,3)30-17(13)24/h4-6,13-14,17H,1-3H3,(H,22,25)(H,27,28)	[Na+].CC1=C(C(=O)N[C@H]2[C@H]3SC(C)(C)[C@@H](N3C2=O)C([O-])=O)C(=NO1)C1=C(Cl)C=CC=C1Cl	dicloxacillin sodium	dicloxacillin sodium	dicloxacillin sodium	ambiguous	0.525695	0
CC1c2cccc([O-])c2C(=O)C2C(=O)C3(O)C(=O)C(C(N)=O)C(=O)C([NH+](C)C)C3C(O)C21	InChI=1S/C22H24N2O8/c1-7-8-5-4-6-9(25)11(8)16(26)12-10(7)17(27)14-15(24(2)3)18(28)13(21(23)31)20(30)22(14,32)19(12)29/h4-7,10,12-15,17,25,27,32H,1-3H3,(H2,23,31)	[H][C@@]12[C@@H](C)C3=C(C(O)=CC=C3)C(=O)C1=C(O)[C@]1(O)C(=O)C(C(N)=O)=C(O)[C@@H](N(C)C)[C@]1([H])[C@H]2O	doxycycline	doxycycline	doxycycline	ambiguous	0.528266	0
COc1ccc(Cl)cc1C(=O)NCCc1ccc(S(=O)(=O)[N-]C(=O)[NH2+]C2CCCCC2)cc1	InChI=1S/C23H28ClN3O5S/c1-32-21-12-9-17(24)15-20(21)22(28)25-14-13-16-7-10-19(11-8-16)33(30,31)27-23(29)26-18-5-3-2-4-6-18/h7-12,15,18H,2-6,13-14H2,1H3,(H3,25,26,27,28,29)	COC1=C(C=C(Cl)C=C1)C(=O)NCCC1=CC=C(C=C1)S(=O)(=O)NC(=O)NC1CCCCC1	glyburide	glyburide	glyburide	ambiguous	0.540015	0
CCOc1nc2cccc(C(=O)OCc3oc(=O)oc3C)c2n1Cc1ccc(-c2ccccc2-c2nc(=O)o[n-]2)cc1	InChI=1S/C30H24N4O8/c1-3-38-28-31-23-10-6-9-22(27(35)39-16-24-17(2)40-30(37)41-24)25(23)34(28)15-18-11-13-19(14-12-18)20-7-4-5-8-21(20)26-32-29(36)42-33-26/h4-14H,3,15-16H2,1-2H3,(H,32,33,36)/p-1	[K+].CCOC1=NC2=CC=CC(C(=O)OCC3=C(C)OC(=O)O3)=C2N1CC1=CC=C(C=C1)C1=CC=CC=C1C1=NOC(=O)[N-]1	edarbi	azilsartan kamedoxomil	azilsartan kamedoxomil	ambiguous	0.548698	0
O=[N+]([O-])c1cn2c(n1)OCC(OCc1ccc(OC(F)(F)F)cc1)C2	InChI=1S/C14H12F3N3O5/c15-14(16,17)25-10-3-1-9(2-4-10)7-23-11-5-19-6-12(20(21)22)18-13(19)24-8-11/h1-4,6,11H,5,7-8H2	C1[C@@H](COC2=NC(=CN21)[N+](=O)[O-])OCC3=CC=C(C=C3)OC(F)(F)F	pretomanid	pretomanid	pretomanid	ambiguous	0.563026	0
Cc1nc(-c2ccc(OCC(C)C)c(C#N)c2)sc1C(=O)[O-]	InChI=1S/C16H16N2O3S/c1-9(2)8-21-13-5-4-11(6-12(13)7-17)15-18-10(3)14(22-15)16(19)20/h4-6,9H,8H2,1-3H3,(H,19,20)/p-1	CC(C)COC1=CC=C(C=C1C#N)C1=NC(C)=C(S1)C(O)=O	febuxostat	febuxostat	febuxostat	ambiguous	0.563991	0
Nc1ccc([O-])c(C(=O)[O-])c1	InChI=1S/C7H7NO3/c8-4-1-2-6(9)5(3-4)7(10)11/h1-3,9H,8H2,(H,10,11)/p-2	NC1=CC=C(O)C(=C1)C(O)=O	mesalamine	mesalamine	mesalamine	ambiguous	0.567991	0
C[NH+](C)C1C(=O)C(C(N)=O)C(=O)C2(O)C(=O)C3C(=O)c4c([O-])cccc4C(C)(O)C3C(O)C12	InChI=1S/C22H24N2O9/c1-21(32)7-5-4-6-8(25)9(7)15(26)10-12(21)17(28)13-14(24(2)3)16(27)11(20(23)31)19(30)22(13,33)18(10)29/h4-6,10-14,17,25,28,32-33H,1-3H3,(H2,23,31)	Cl.CN(C)[C@H]1[C@@H]2[C@@H](O)[C@H]3C(=C(O)[C@]2(O)C(=O)C(C(N)=O)=C1O)C(=O)C1=C(C=CC=C1O)[C@@]3(C)O	terramycin	oxytetracycline hydrochloride	oxytetracycline hydrochloride	ambiguous	0.572401	0
C[NH+](C)C1C(=O)C(C(N)=O)C(=O)C2(O)C(=O)C3C(=O)c4c([O-])cccc4C(C)(O)C3CC12	InChI=1S/C22H24N2O8/c1-21(31)8-5-4-6-11(25)12(8)16(26)13-9(21)7-10-15(24(2)3)17(27)14(20(23)30)19(29)22(10,32)18(13)28/h4-6,9-10,13-15,25,31-32H,7H2,1-3H3,(H2,23,30)	Cl.CN(C)[C@H]1[C@@H]2C[C@H]3C(=C(O)[C@]2(O)C(=O)C(C(N)=O)=C1O)C(=O)C1=C(C=CC=C1O)[C@@]3(C)O	tetracycline hydrochloride	tetracycline hydrochloride	tetracycline hydrochloride	ambiguous	0.578914	0
C#Cc1cccc(N=c2[n-]cnc3cc(OCCOC)c(OCCOC)cc23)c1	InChI=1S/C22H22N3O4/c1-4-16-6-5-7-17(12-16)25-22-18-13-20(28-10-8-26-2)21(29-11-9-27-3)14-19(18)23-15-24-22/h1,5-7,12-15H,8-11H2,2-3H3/q-1	Cl.COCCOC1=C(OCCOC)C=C2C(NC3=CC=CC(=C3)C#C)=NC=NC2=C1	erlotinib hydrochloride	erlotinib hydrochloride	erlotinib hydrochloride	ambiguous	0.596887	0
CC(=O)OC1CC2CCC3C(CCC4(C)C3CC([N+]3(C)CCCCC3)C4OC(C)=O)C2(C)CC1[N+]1(C)CCCCC1	InChI=1S/C35H60N2O4/c1-24(38)40-32-21-26-13-14-27-28(35(26,4)23-31(32)37(6)19-11-8-12-20-37)15-16-34(3)29(27)22-30(33(34)41-25(2)39)36(5)17-9-7-10-18-36/h26-33H,7-23H2,1-6H3/q+2	[Br-].[Br-].[H][C@@]1(C[C@@]2([H])[C@]3([H])CC[C@@]4([H])C[C@H](OC(C)=O)[C@]([H])(C[C@]4(C)C3CC[C@]2(C)[C@H]1OC(C)=O)[N+]1(C)CCCCC1)[N+]1(C)CCCCC1	pancuronium bromide	pancuronium bromide	pancuronium bromide	ambiguous	0.609805	0
N#Cc1ccccc1-c1cc(-c2ccccn2)cn(-c2ccccc2)c1=O	InChI=1S/C23H15N3O/c24-15-17-8-4-5-11-20(17)21-14-18(22-12-6-7-13-25-22)16-26(23(21)27)19-9-2-1-3-10-19/h1-14,16H	O=C1N(C=C(C=C1C1=CC=CC=C1C#N)C1=CC=CC=N1)C1=CC=CC=C1	fycompa	perampanel	perampanel	ambiguous	0.615243	0
O=C1Nc2ccc(Cl)cc2C(c2ccccc2)NC1=O	InChI=1S/C15H11ClN2O2/c16-10-6-7-12-11(8-10)13(9-4-2-1-3-5-9)18-15(20)14(19)17-12/h1-8,13H,(H,17,19)(H,18,20)	OC1N=C(C2=CC=CC=C2)C2=CC(Cl)=CC=C2NC1=O	oxazepam	oxazepam	oxazepam	ambiguous	0.626587	0
CC1N=C(O)C2CCC[NH+]2C(=O)C(CC(=N)O)N=C(O)C2CSSCC([NH3+])C(=O)NC3CSSCC(NC1=O)C(=O)NC(C(C)O)C(=O)NCC(=O)NC(C(=O)NC(Cc1ccc([O-])cc1)C(=O)[O-])CSSCC(NC(=O)C(Cc1ccc([O-])cc1)NC(=O)C(CCC(=O)[O-])NC3=O)C(=O)N2	InChI=1S/C59H79N15O21S6/c1-26-47(82)69-41-25-101-99-22-38-52(87)65-33(13-14-45(80)81)49(84)66-34(16-28-5-9-30(76)10-6-28)50(85)71-40(54(89)72-39(23-97-96-20-32(60)48(83)70-38)53(88)67-35(18-43(61)78)58(93)74-15-3-4-42(74)56(91)63-26)24-100-98-21-37(64-44(79)19-62-57(92)46(27(2)75)73-55(41)90)51(86)68-36(59(94)95)17-29-7-11-31(77)12-8-29/h5-12,26-27,32-42,46,75-77H,3-4,13-25,60H2,1-2H3,(H2,61,78)(…	C[C@@H](O)[C@@H]1NC(=O)[C@@H]2CSSC[C@@H]3NC(=O)[C@@H](N)CSSC[C@H](NC(=O)[C@H](CSSC[C@H](NC(=O)CNC1=O)C(=O)N[C@@H](CC1=CC=C(O)C=C1)C(O)=O)NC(=O)[C@H](CC1=CC=C(O)C=C1)NC(=O)[C@H](CCC(O)=O)NC3=O)C(=O)N[C@@H](CC(N)=O)C(=O)N1CCC[C@H]1C(=O)N[C@@H](C)C(=O)N2	linzess	linaclotide	linaclotide	ambiguous	0.630471	0
O=c1[n-]cnc2c1ncn2C1CCC(CO)O1	InChI=1S/C10H12N4O3/c15-3-6-1-2-7(17-6)14-5-13-8-9(14)11-4-12-10(8)16/h4-7,15H,1-3H2,(H,11,12,16)/p-1	OC[C@@H]1CC[C@@H](O1)N1C=NC2=C1N=CNC2=O	didanosine	didanosine	didanosine	ambiguous	0.630989	0
CC[NH+](CC)C(=O)C(C#N)=Cc1cc([O-])c([O-])c([N+](=O)[O-])c1	InChI=1S/C14H15N3O5/c1-3-16(4-2)14(20)10(8-15)5-9-6-11(17(21)22)13(19)12(18)7-9/h5-7,18-19H,3-4H2,1-2H3/p-1	CCN(CC)C(=O)C(=C\C1=CC(=C(O)C(O)=C1)[N+]([O-])=O)\C#N	entacapone	entacapone	entacapone	ambiguous	0.634933	0
O=c1[n-]c([O-])cn1N=Cc1ccc(-c2ccc([N+](=O)[O-])cc2)o1	InChI=1S/C14H10N4O5/c19-13-8-17(14(20)16-13)15-7-11-5-6-12(23-11)9-1-3-10(4-2-9)18(21)22/h1-8H,(H2,16,19,20)/p-2	[Na+].[O-][N+](=O)C1=CC=C(C=C1)C1=CC=C(O1)C=NN1CC(=O)[N-]C1=O	dantrolene	dantrolene	dantrolene sodium	ambiguous	0.637671	0
CC1(O)CCC2C3CC=C4CC(=O)CCC4(C)C3(F)C(O)CC21C	InChI=1S/C20H29FO3/c1-17-8-6-13(22)10-12(17)4-5-15-14-7-9-19(3,24)18(14,2)11-16(23)20(15,17)21/h4,14-16,23-24H,5-11H2,1-3H3	C[C@]1(O)CC[C@H]2[C@@H]3CCC4=CC(=O)CC[C@]4(C)[C@@]3(F)[C@@H](O)C[C@]12C	androxy	fluoxymesterone	fluoxymesterone	ambiguous	0.638789	0
Cc1[n-]c(=NC(=O)[NH+]2CCCC2C(N)=O)sc1-c1ccnc(C(C)(C)C(F)(F)F)c1	InChI=1S/C19H22F3N5O2S/c1-10-14(11-6-7-24-13(9-11)18(2,3)19(20,21)22)30-16(25-10)26-17(29)27-8-4-5-12(27)15(23)28/h6-7,9,12H,4-5,8H2,1-3H3,(H3,23,24,25,26,28,29)	CC1=C(SC(=N1)NC(=O)N2CCC[C@H]2C(=O)N)C3=CC(=NC=C3)C(C)(C)C(F)(F)F	piqray	alpelisib	alpelisib	ambiguous	0.645067	0
CC(=O)OC1CC2CCC3C(CCC4(C)C3CC([N+]3(C)CCCCC3)C4OC(C)=O)C2(C)CC1[NH+]1CCCCC1	InChI=1S/C34H57N2O4/c1-23(37)39-31-20-25-12-13-26-27(34(25,4)22-29(31)35-16-8-6-9-17-35)14-15-33(3)28(26)21-30(32(33)40-24(2)38)36(5)18-10-7-11-19-36/h25-32H,6-22H2,1-5H3/q+1/p+1	[Br-].CC(=O)O[C@H]1[C@H](C[C@H]2[C@@H]3CC[C@H]4C[C@H](OC(C)=O)[C@H](C[C@]4(C)[C@H]3CC[C@]12C)N1CCCCC1)[N+]1(C)CCCCC1	vecuronium bromide	vecuronium bromide	vecuronium bromide	ambiguous	0.646524	0
CC(C)OC(=O)Nc1ccc2[n-]c(-c3cscn3)nc2c1	InChI=1S/C14H14N4O2S/c1-8(2)20-14(19)16-9-3-4-10-11(5-9)18-13(17-10)12-6-21-7-15-12/h3-8H,1-2H3,(H2,16,17,18,19)/p-1	CC(C)OC(=O)NC1=CC2=C(C=C1)N=C(N2)C3=CSC=N3	kinlytic	urokinase	urokinase	ambiguous	0.647625	0
CC(=O)OC1Cc2ccccc2N(C(N)=O)c2ccccc21	InChI=1S/C17H16N2O3/c1-11(20)22-16-10-12-6-2-4-8-14(12)19(17(18)21)15-9-5-3-7-13(15)16/h2-9,16H,10H2,1H3,(H2,18,21)	CC(=O)O[C@H]1CC2=CC=CC=C2N(C(N)=O)C2=CC=CC=C12	aptiom	eslicarbazepine acetate	eslicarbazepine acetate	ambiguous	0.64776	0
C#CC1(OC(C)=O)CCC2C3CC=C4CC(=O)CCC4C3CCC21C	InChI=1S/C22H28O3/c1-4-22(25-14(2)23)12-10-20-19-7-5-15-13-16(24)6-8-17(15)18(19)9-11-21(20,22)3/h1,5,17-20H,6-13H2,2-3H3	[H][C@@]12CC[C@@](OC(C)=O)(C#C)[C@@]1(C)CC[C@]1([H])[C@@]3([H])CCC(=O)C=C3CC[C@@]21[H]	norethindrone acetate	norethindrone	norethindrone acetate	ambiguous	0.653537	0
[NH3+]CC1CCC(C(=O)[O-])CC1	InChI=1S/C8H15NO2/c9-5-6-1-3-7(4-2-6)8(10)11/h6-7H,1-5,9H2,(H,10,11)	NC[C@H]1CC[C@@H](CC1)C(O)=O	tranexamic acid	tranexamic acid	tranexamic acid	ambiguous	0.66272	1
CCc1c(C)cn(C(=O)NCCc2ccc(S(=O)(=O)[N-]C(=O)[NH2+]C3CCC(C)CC3)cc2)c1[O-]	InChI=1S/C24H34N4O5S/c1-4-21-17(3)15-28(22(21)29)24(31)25-14-13-18-7-11-20(12-8-18)34(32,33)27-23(30)26-19-9-5-16(2)6-10-19/h7-8,11-12,15-16,19H,4-6,9-10,13-14H2,1-3H3,(H4,25,26,27,29,30,31)/p-1	CCC1=C(C)CN(C(=O)NCCC2=CC=C(C=C2)S(=O)(=O)NC(=O)N[C@H]2CC[C@H](C)CC2)C1=O	glimepiride	glimepiride	glimepiride	ambiguous	0.667254	1
c1cc(C[NH+]2CCC[NH2+]CC[NH2+]CCC[NH2+]CC2)ccc1C[NH+]1CCC[NH2+]CC[NH2+]CCC[NH2+]CC1	InChI=1S/C28H54N8/c1-9-29-15-17-31-13-3-21-35(23-19-33-11-1)25-27-5-7-28(8-6-27)26-36-22-4-14-32-18-16-30-10-2-12-34-20-24-36/h5-8,29-34H,1-4,9-26H2/p+8	C(N1CCCNCCNCCCNCC1)C1=CC=C(CN2CCCNCCNCCCNCC2)C=C1	mozobil	plerixafor	plerixafor	ambiguous	0.671355	1
CC(=O)NCC1CN(c2ccc(N3CCOCC3)c(F)c2)C(=O)O1	InChI=1S/C16H20FN3O4/c1-11(21)18-9-13-10-20(16(22)24-13)12-2-3-15(14(17)8-12)19-4-6-23-7-5-19/h2-3,8,13H,4-7,9-10H2,1H3,(H,18,21)	CC(=O)NC[C@H]1CN(C(=O)O1)C1=CC(F)=C(C=C1)N1CCOCC1	linezolid	linezolid	linezolid	ambiguous	0.681953	1
COC1=C2C(C)C(OC(=O)C(O)C(NC(=O)OC(C)(C)C)c3ccccc3)CC(O)(C(OC(=O)c3ccccc3)C3C4(OC(C)=O)COC4CC(OC)C3(C)C1=O)C2(C)C	InChI=1S/C45H57NO14/c1-24-28(57-39(51)33(48)32(26-17-13-11-14-18-26)46-40(52)60-41(3,4)5)22-45(53)37(58-38(50)27-19-15-12-16-20-27)35-43(8,36(49)34(55-10)31(24)42(45,6)7)29(54-9)21-30-44(35,23-56-30)59-25(2)47/h11-20,24,28-30,32-33,35,37,48,53H,21-23H2,1-10H3,(H,46,52)	CO[C@H]1C[C@H]2OC[C@@]2(OC(C)=O)[C@H]2[C@H](OC(=O)C3=CC=CC=C3)[C@]3(O)C[C@H](OC(=O)[C@H](O)[C@@H](NC(=O)OC(C)(C)C)C4=CC=CC=C4)C(C)=C([C@@H](OC)C(=O)[C@]12C)C3(C)C	jevtana	cabazitaxel	cabazitaxel	ambiguous	0.689378	1
Cc1cc(N=c2[n-]cnc3ccc([NH+]=C4NC(C)(C)CO4)cc23)ccc1Oc1ccn2ncnc2c1	InChI=1S/C26H23N8O2/c1-16-10-17(5-7-22(16)36-19-8-9-34-23(12-19)28-15-30-34)31-24-20-11-18(4-6-21(20)27-14-29-24)32-25-33-26(2,3)13-35-25/h4-12,14-15H,13H2,1-3H3,(H-,27,29,31,32,33)/q-1/p+1	CC1=CC(NC2=C3C=C(NC4=NC(C)(C)CO4)C=CC3=NC=N2)=CC=C1OC1=CC2=NC=NN2C=C1	tukysa	tucatinib	tucatinib	ambiguous	0.69461	1
CC[NH+]1CC[NH+](Cc2ccc(N=c3nc(-c4cc(F)c5nc(C)n(C(C)C)c5c4)c(F)c[n-]3)nc2)CC1	InChI=1S/C27H31F2N8/c1-5-35-8-10-36(11-9-35)16-19-6-7-24(30-14-19)33-27-31-15-22(29)25(34-27)20-12-21(28)26-23(13-20)37(17(2)3)18(4)32-26/h6-7,12-15,17H,5,8-11,16H2,1-4H3/q-1/p+2	CCN1CCN(CC1)CC2=CN=C(C=C2)NC3=NC=C(C(=N3)C4=CC5=C(C(=C4)F)N=C(N5C(C)C)C)F	verzenio	abemaciclib	abemaciclib	ambiguous	0.694696	1
NC(=O)C[S+](O)C(c1ccccc1)c1ccccc1	InChI=1S/C15H15NO2S/c16-14(17)11-19(18)15(12-7-3-1-4-8-12)13-9-5-2-6-10-13/h1-10,15,18H,11H2,(H-,16,17)/p+1	NC(=O)CS(=O)C(C1=CC=CC=C1)C1=CC=CC=C1	modafinil	modafinil	modafinil	ambiguous	0.696115	1
CC(C[NH+]1CC(=O)NC(=O)C1)[NH+]1CC(=O)NC(=O)C1	InChI=1S/C11H16N4O4/c1-7(15-5-10(18)13-11(19)6-15)2-14-3-8(16)12-9(17)4-14/h7H,2-6H2,1H3,(H,12,16,17)(H,13,18,19)/p+2	Cl.C[C@@H](CN1CC(=O)NC(=O)C1)N1CC(=O)NC(=O)C1	totect	dexrazoxane hydrochloride	dexrazoxane hydrochloride	ambiguous	0.698923	1
NC(Nc1ccc(Cl)cc1)=[NH+]C(N)=[NH+]CCCCCC[NH2+]C([NH3+])=NC(=[NH2+])Nc1ccc(Cl)cc1	InChI=1S/C22H30Cl2N10/c23-15-5-9-17(10-6-15)31-21(27)33-19(25)29-13-3-1-2-4-14-30-20(26)34-22(28)32-18-11-7-16(24)8-12-18/h5-12H,1-4,13-14H2,(H5,25,27,29,31,33)(H5,26,28,30,32,34)/p+5	OC[C@@H](O)[C@@H](O)[C@H](O)[C@@H](O)C(O)=O.OC[C@@H](O)[C@@H](O)[C@H](O)[C@@H](O)C(O)=O.ClC1=CC=C(NC(=N)NC(=N)NCCCCCCNC(=N)NC(=N)NC2=CC=C(Cl)C=C2)C=C1	chlorhexidine gluconate	chlorhexidine gluconate	chlorhexidine gluconate	ambiguous	0.699902	1
CSCCC(N=C(O)C(CC(C)C)N=C(O)C(Cc1c[nH]c2ccccc12)N=C(O)C(CCC(=N)O)N=C(O)C(N=C(O)C(Cc1ccccc1)N=C(O)C(CC(=O)[O-])N=C(O)C(CCC(=N)O)N=C(O)C(C)N=C(O)C(CCCNC(N)=[NH2+])N=C(O)C(CCCNC(N)=[NH2+])N=C(O)C(CO)N=C(O)C(CC(=O)[O-])N=C(O)C(CC(C)C)N=C(O)C(Cc1ccc([O-])cc1)N=C(O)C(CCCC[NH3+])N=C(O)C(CO)N=C(O)C(Cc1ccc([O-])cc1)N=C(O)C(CC(=O)[O-])N=C(O)C(CO)N=C(O)C(N=C(O)C(Cc1ccccc1)N=C(O)C(N=C(O)CNC(=O)C(CCC(N)=O)NC(=…	InChI=1S/C153H225N43O49S/c1-72(2)52-97(133(226)176-96(47-51-246-11)132(225)184-104(60-115(159)209)143(236)196-123(78(10)203)151(244)245)179-137(230)103(58-83-64-167-89-29-19-18-28-87(83)89)183-131(224)95(43-46-114(158)208)177-148(241)120(74(5)6)194-141(234)101(54-79-24-14-12-15-25-79)182-138(231)105(61-117(211)212)185-130(223)94(42-45-113(157)207)171-124(217)75(7)170-127(220)91(31-22-49-165-152(1…	[H]OC[C@H](N([H])C(=O)[C@H](CC1=CN=CN1[H])N([H])[H])C(=O)N([H])[C@@H](CCC(=O)N([H])[H])C(=O)N([H])CC(=O)N([H])[C@@H]([C@@H](C)O[H])C(=O)N([H])[C@@H](CC1=CC=CC=C1)C(=O)N([H])[C@@H]([C@@H](C)O[H])C(=O)N([H])[C@@H](CO[H])C(=O)N([H])[C@@H](CC(=O)O[H])C(=O)N([H])[C@@H](CC1=CC=C(O[H])C=C1)C(=O)N([H])[C@@H](CO[H])C(=O)N([H])[C@@H](CCCCN([H])[H])C(=O)N([H])[C@@H](CC1=CC=C(O[H])C=C1)C(=O)N([H])[C@@H](CC(C…	glucagon	glucagon	glucagon	ambiguous	0.706786	1
CCCCCCCCC=CCCCCCCCC(=O)OCC[NH3+]	InChI=1S/C20H39NO2/c1-2-3-4-5-6-7-8-9-10-11-12-13-14-15-16-17-20(22)23-19-18-21/h9-10H,2-8,11-19,21H2,1H3/p+1	CCCCCCCC\C=C/CCCCCCCC(=O)OCCN	ethamolin	ethanolamine oleate	ethanolamine oleate	ambiguous	0.710093	1
Cc1cnc(C(=O)NCCc2ccc(S(=O)(=O)[N-]C(=O)[NH2+]C3CCCCC3)cc2)cn1	InChI=1S/C21H27N5O4S/c1-15-13-24-19(14-23-15)20(27)22-12-11-16-7-9-18(10-8-16)31(29,30)26-21(28)25-17-5-3-2-4-6-17/h7-10,13-14,17H,2-6,11-12H2,1H3,(H3,22,25,26,27,28)	CC1=NC=C(N=C1)C(=O)NCCC1=CC=C(C=C1)S(=O)(=O)NC(=O)NC1CCCCC1	glipizide	glipizide	glipizide	ambiguous	0.712509	1
O=C1Nc2ccc(Cl)cc2C(c2ccccc2Cl)NC1=O	InChI=1S/C15H10Cl2N2O2/c16-8-5-6-12-10(7-8)13(19-15(21)14(20)18-12)9-3-1-2-4-11(9)17/h1-7,13H,(H,18,20)(H,19,21)	OC1N=C(C2=CC=CC=C2Cl)C2=CC(Cl)=CC=C2NC1=O	lorazepam	lorazepam	lorazepam	ambiguous	0.712665	1
CCN1C(=O)N(c2c(F)c(OC)cc(OC)c2F)Cc2cnc3[nH]c(C[NH+]4CCOCC4)cc3c21	InChI=1S/C24H27F2N5O4/c1-4-30-21-14(11-27-23-16(21)9-15(28-23)13-29-5-7-35-8-6-29)12-31(24(30)32)22-19(25)17(33-2)10-18(34-3)20(22)26/h9-11H,4-8,12-13H2,1-3H3,(H,27,28)/p+1	CCN1C(=O)N(CC2=C1C1=C(NC(CN3CCOCC3)=C1)N=C2)C1=C(F)C(OC)=CC(OC)=C1F	pemazyre	pemigatinib	pemigatinib	ambiguous	0.719646	1
O=[P-](=O)(O)C(O)(C[N+]1=CC=[N+]=C1)[P-](=O)(=O)O	InChI=1S/C5H8N2O7P2/c8-5(15(9,10)11,16(12,13)14)3-7-2-1-6-4-7/h1-2,4,8H,3H2,(H,9,10,11)(H,12,13,14)	OC(CN1C=CN=C1)(P(O)(O)=O)P(O)(O)=O	zoledronic acid	zoledronic acid	zoledronic acid	ambiguous	0.724696	1
[NH3+]CC1(CC(=O)[O-])CCCCC1	InChI=1S/C9H17NO2/c10-7-9(6-8(11)12)4-2-1-3-5-9/h1-7,10H2,(H,11,12)	NCC1(CC(O)=O)CCCCC1	gabapentin	gabapentin	gabapentin	ambiguous	0.72628	1
CCCCCCCCCCCCCCCC(=O)OCC=C(C)C=CC=C(C)C=CC1=C(C)CCCC1(C)C	InChI=1S/C36H60O2/c1-7-8-9-10-11-12-13-14-15-16-17-18-19-25-35(37)38-30-28-32(3)23-20-22-31(2)26-27-34-33(4)24-21-29-36(34,5)6/h20,22-23,26-28H,7-19,21,24-25,29-30H2,1-6H3	CCCCCCCCCCCCCCCC(=O)OC\C=C(/C)\C=C\C=C(/C)\C=C\C1=C(C)CCCC1(C)C	aquasol a	vitamin a palmitate	vitamin a palmitate	ambiguous	0.731396	1
C[NH+]1[NH2+]C[NH2+]C1=c1c(-c2ccc(F)cc2)nc2cc(F)cc3c(=O)[n-]nc1c23	InChI=1S/C19H14F2N6O/c1-27-18(22-8-23-27)15-16(9-2-4-10(20)5-3-9)24-13-7-11(21)6-12-14(13)17(15)25-26-19(12)28/h2-7,27H,8,23H2,1H3/p+2	CC1=CC=C(C=C1)S(O)(=O)=O.CN1N=CN=C1[C@@H]1[C@H](NC2=C3C1=NNC(=O)C3=CC(F)=C2)C1=CC=C(F)C=C1	talzenna	talazoparib	talazoparib tosylate	ambiguous	0.735193	1
COC1C=COC2(C)Oc3c(C)c([O-])c4c([O-])c(c(=C[NH2+][NH+]5CC[NH+](C)CC5)c([O-])c4c3C2=O)=NC(=O)C(C)=CC=CC(C)C(O)C(C)C(O)C(C)C(OC(C)=O)C1C	InChI=1S/C43H58N4O12/c1-21-12-11-13-22(2)42(55)45-33-28(20-44-47-17-15-46(9)16-18-47)37(52)30-31(38(33)53)36(51)26(6)40-32(30)41(54)43(8,59-40)57-19-14-29(56-10)23(3)39(58-27(7)48)25(5)35(50)24(4)34(21)49/h11-14,19-21,23-25,29,34-35,39,47,49-50H,15-18,44H2,1-10H3,(H-2,45,51,52,53,54,55)	CO[C@H]1\C=C\O[C@@]2(C)OC3=C(C2=O)C2=C(C(O)=C3C)C(O)=C(NC(=O)\C(C)=C/C=C/[C@H](C)[C@H](O)[C@@H](C)[C@@H](O)[C@@H](C)[C@H](OC(C)=O)[C@@H]1C)C(\C=N\N1CCN(C)CC1)=C2O	rifadin iv novaplus	rifampin	rifampin	ambiguous	0.735525	1
Cc1ccc(S(=O)(=O)[N-]C(=O)[N-]N2CCCCCC2)cc1	InChI=1S/C14H20N3O3S/c1-12-6-8-13(9-7-12)21(19,20)16-14(18)15-17-10-4-2-3-5-11-17/h6-9H,2-5,10-11H2,1H3,(H-,15,16,18)/q-1/p-1	CC1=CC=C(C=C1)S(=O)(=O)NC(=O)NN1CCCCCC1	tolazamide	tolazamide	tolazamide	ambiguous	0.735887	1
NC(=O)c1ncn(C2OC(CO)C(O)C2O)n1	InChI=1S/C8H12N4O5/c9-6(16)7-10-2-12(11-7)8-5(15)4(14)3(1-13)17-8/h2-5,8,13-15H,1H2,(H2,9,16)	NC(=O)C1=NN(C=N1)[C@@H]1O[C@H](CO)[C@@H](O)[C@H]1O	ribavirin	ribavirin	ribavirin	ambiguous	0.768791	1
O=C(c1ccc(OCC[NH+]2CCCCC2)cc1)c1c(-c2ccc([O-])cc2)sc2cc([O-])ccc12	InChI=1S/C28H27NO4S/c30-21-8-4-20(5-9-21)28-26(24-13-10-22(31)18-25(24)34-28)27(32)19-6-11-23(12-7-19)33-17-16-29-14-2-1-3-15-29/h4-13,18,30-31H,1-3,14-17H2/p-1	Cl.OC1=CC=C(C=C1)C1=C(C(=O)C2=CC=C(OCCN3CCCCC3)C=C2)C2=CC=C(O)C=C2S1	raloxifene hydrochloride	raloxifene hydrochloride	raloxifene hydrochloride	ambiguous	0.77178	1
CCOc1ccccc1OCC[NH2+]C(C)Cc1ccc(OC)c(S(N)(=O)=O)c1	InChI=1S/C20H28N2O5S/c1-4-26-17-7-5-6-8-18(17)27-12-11-22-15(2)13-16-9-10-19(25-3)20(14-16)28(21,23)24/h5-10,14-15,22H,4,11-13H2,1-3H3,(H2,21,23,24)/p+1	Cl.CCOC1=C(OCCN[C@H](C)CC2=CC(=C(OC)C=C2)S(N)(=O)=O)C=CC=C1	tamsulosin hydrochloride	tamsulosin hydrochloride	tamsulosin hydrochloride	ambiguous	0.779916	1
Nc1ccc(S(=O)(=O)N=c2nccc[n-]2)cc1	InChI=1S/C10H9N4O2S/c11-8-2-4-9(5-3-8)17(15,16)14-10-12-6-1-7-13-10/h1-7H,11H2/q-1	NC1=CC=C(C=C1)S(=O)(=O)NC1=NC=CC=N1	sulfadiazine	sulfadiazine	sulfadiazine	ambiguous	0.780445	1
CC12CCC(=O)C=C1CCC1C2C(O)CC2(C)C1CCC2(O)C(=O)CO	InChI=1S/C21H30O5/c1-19-7-5-13(23)9-12(19)3-4-14-15-6-8-21(26,17(25)11-22)20(15,2)10-16(24)18(14)19/h9,14-16,18,22,24,26H,3-8,10-11H2,1-2H3	C[C@]12C[C@H](O)[C@H]3[C@@H](CCC4=CC(=O)CC[C@]34C)[C@@H]1CC[C@]2(O)C(=O)CO	hydrocortisone	hydrocortisone	hydrocortisone	ambiguous	0.785905	1
CC(=O)NC(Cc1ccc2ccccc2c1)C(=O)NC(Cc1ccc(Cl)cc1)C(=O)NC(Cc1cccnc1)C(=O)NC(CO)C(=O)NC(Cc1ccc([O-])cc1)C(=O)NC(CCCNC(N)=O)C(=O)NC(CC(C)C)C(=O)NC(CCCNC(N)=[NH2+])C(=O)[NH+]1CCCC1C(O)=NC(C)C(N)=O	InChI=1S/C70H92ClN17O14/c1-39(2)31-52(61(94)82-51(15-9-28-77-69(73)74)68(101)88-30-10-16-58(88)67(100)79-40(3)59(72)92)83-60(93)50(14-8-29-78-70(75)102)81-63(96)54(34-43-20-25-49(91)26-21-43)86-66(99)57(38-89)87-65(98)56(36-45-11-7-27-76-37-45)85-64(97)55(33-42-18-23-48(71)24-19-42)84-62(95)53(80-41(4)90)35-44-17-22-46-12-5-6-13-47(46)32-44/h5-7,11-13,17-27,32,37,39-40,50-58,89,91H,8-10,14-16,28-…	CC(O)=O.CC(C)C[C@H](NC(=O)[C@@H](CCCNC(N)=O)NC(=O)[C@H](CC1=CC=C(O)C=C1)NC(=O)[C@H](CO)NC(=O)[C@@H](CC1=CN=CC=C1)NC(=O)[C@@H](CC1=CC=C(Cl)C=C1)NC(=O)[C@@H](CC1=CC2=C(C=CC=C2)C=C1)NC(C)=O)C(=O)N[C@@H](CCCNC(N)=N)C(=O)N1CCC[C@H]1C(=O)N[C@H](C)C(N)=O	cetrotide	cetrorelix acetate	cetrorelix acetate	ambiguous	0.807469	1
NC(=[NH2+])NCCCC(NC(=O)C1CCC[NH+]1C(=O)C1CSSCCC(=O)NC(Cc2ccc([O-])cc2)C(=O)NC(Cc2ccccc2)C(=O)NC(CCC(N)=O)C(=O)NC(CC(N)=O)C(=O)N1)C(=O)NCC(N)=O	InChI=1S/C46H64N14O12S2/c47-35(62)15-14-29-40(67)58-32(22-36(48)63)43(70)59-33(45(72)60-18-5-9-34(60)44(71)56-28(8-4-17-52-46(50)51)39(66)53-23-37(49)64)24-74-73-19-16-38(65)54-30(21-26-10-12-27(61)13-11-26)41(68)57-31(42(69)55-29)20-25-6-2-1-3-7-25/h1-3,6-7,10-13,28-34,61H,4-5,8-9,14-24H2,(H2,47,62)(H2,48,63)(H2,49,64)(H,53,66)(H,54,65)(H,55,69)(H,56,71)(H,57,68)(H,58,67)(H,59,70)(H4,50,51,52)/p…	CC(O)=O.NC(=O)CC[C@@H]1NC(=O)[C@H](CC2=CC=CC=C2)NC(=O)[C@H](CC2=CC=C(O)C=C2)NC(=O)CCSSC[C@H](NC(=O)[C@H](CC(N)=O)NC1=O)C(=O)N1CCC[C@H]1C(=O)N[C@H](CCCNC(N)=N)C(=O)NCC(N)=O	desmopressin acetate	desmopressin acetate	desmopressin acetate	ambiguous	0.81004	1
CCCCCCCCCC(=O)OC1CCC2C3CC=C4CC(=O)CCC4C3CCC12C	InChI=1S/C28H44O3/c1-3-4-5-6-7-8-9-10-27(30)31-26-16-15-25-24-13-11-20-19-21(29)12-14-22(20)23(24)17-18-28(25,26)2/h11,22-26H,3-10,12-19H2,1-2H3	CCCCCCCCCC(=O)O[C@H]1CC[C@H]2[C@@H]3CCC4=CC(=O)CC[C@@H]4[C@H]3CC[C@]12C	nandrolone decanoate	nandrolone decanoate	nandrolone decanoate	ambiguous	0.819569	1
OCC[NH+]1CC[NH+](CCCN2c3ccccc3Sc3ccc(C(F)(F)F)cc32)CC1	InChI=1S/C22H26F3N3OS/c23-22(24,25)17-6-7-21-19(16-17)28(18-4-1-2-5-20(18)30-21)9-3-8-26-10-12-27(13-11-26)14-15-29/h1-2,4-7,16,29H,3,8-15H2/p+2	Cl.Cl.OCCN1CCN(CCCN2C3=CC=CC=C3SC3=C2C=C(C=C3)C(F)(F)F)CC1	fluphenazine hydrochloride	fluphenazine hydrochloride	fluphenazine hydrochloride	ambiguous	0.823815	1
CC1CS(=O)(=O)CC[NH+]1N=Cc1ccc([N+](=O)[O-])o1	InChI=1S/C10H13N3O5S/c1-8-7-19(16,17)5-4-12(8)11-6-9-2-3-10(18-9)13(14)15/h2-3,6,8H,4-5,7H2,1H3/p+1	CC1CS(=O)(=O)CCN1N=CC1=CC=C(O1)[N+]([O-])=O	lampit	nifurtimox	nifurtimox	ambiguous	0.831052	1
CC12C=CC(=O)C=C1CCC1C2C(=O)CC2(C)C1CCC2(O)C(=O)CO	InChI=1S/C21H26O5/c1-19-7-5-13(23)9-12(19)3-4-14-15-6-8-21(26,17(25)11-22)20(15,2)10-16(24)18(14)19/h5,7,9,14-15,18,22,26H,3-4,6,8,10-11H2,1-2H3	C[C@]12CC(=O)[C@H]3[C@@H](CCC4=CC(=O)C=C[C@]34C)[C@@H]1CC[C@]2(O)C(=O)CO	prednisone	prednisone	prednisone	ambiguous	0.8555	1
CCOC(=O)C(CCc1ccccc1)[NH2+]C(C)C(=O)[NH+]1Cc2ccccc2CC1C(=O)[O-]	InChI=1S/C25H30N2O5/c1-3-32-25(31)21(14-13-18-9-5-4-6-10-18)26-17(2)23(28)27-16-20-12-8-7-11-19(20)15-22(27)24(29)30/h4-12,17,21-22,26H,3,13-16H2,1-2H3,(H,29,30)/p+1	Cl.CCOC(=O)[C@H](CCC1=CC=CC=C1)N[C@@H](C)C(=O)N1CC2=C(C[C@H]1C(O)=O)C=CC=C2	quinapril	quinapril	quinapril hydrochloride	ambiguous	0.855964	1
C=C1CCC(O)CC1=CC=C1CCCC2(C)C1CCC2C(C)C=CC(C)C(C)C	InChI=1S/C28H44O/c1-19(2)20(3)9-10-22(5)26-15-16-27-23(8-7-17-28(26,27)6)12-13-24-18-25(29)14-11-21(24)4/h9-10,12-13,19-20,22,25-27,29H,4,7-8,11,14-18H2,1-3,5-6H3	[H][C@@]1(CC[C@@]2([H])\C(CCC[C@]12C)=C\C=C1\C[C@@H](O)CCC1=C)[C@H](C)\C=C\[C@H](C)C(C)C	ergocalciferol capsules,	ergocalciferol capsules,	ergocalciferol	ambiguous	0.859069	1
C=C1C(=CC=C2CCCC3(C)C2CCC3C(C)C=CC(C)C(C)C)CC(O)CC1O	InChI=1S/C28H44O2/c1-18(2)19(3)9-10-20(4)25-13-14-26-22(8-7-15-28(25,26)6)11-12-23-16-24(29)17-27(30)21(23)5/h9-12,18-20,24-27,29-30H,5,7-8,13-17H2,1-4,6H3	[H][C@@]1(CC[C@@]2([H])\C(CCC[C@]12C)=C\C=C1\C[C@@H](O)C[C@H](O)C1=C)[C@H](C)\C=C\[C@H](C)C(C)C	doxercalciferol	doxercalciferol	doxercalciferol	ambiguous	0.860861	1
CC1=C2CC(=O)C=CC2(C)C2C(O)CC3(C)C(CCC3(O)C(=O)CO)C2C1	InChI=1S/C22H30O5/c1-12-8-14-15-5-7-22(27,18(26)11-23)21(15,3)10-17(25)19(14)20(2)6-4-13(24)9-16(12)20/h4,6,14-15,17,19,23,25,27H,5,7-11H2,1-3H3	[H][C@@]12CC[C@](O)(C(=O)CO)[C@@]1(C)C[C@H](O)[C@@]1([H])[C@@]2([H])C[C@H](C)C2=CC(=O)C=C[C@]12C	methylprednisolone	methylprednisolone	methylprednisolone	ambiguous	0.86114	1
CCCCC1=[NH+]C2(CCCC2)C(=O)N1Cc1ccc(-c2ccccc2-c2nn[n-]n2)cc1	InChI=1S/C25H27N6O/c1-2-3-10-22-26-25(15-6-7-16-25)24(32)31(22)17-18-11-13-19(14-12-18)20-8-4-5-9-21(20)23-27-29-30-28-23/h4-5,8-9,11-14H,2-3,6-7,10,15-17H2,1H3/q-1/p+1	CCCCC1=NC2(CCCC2)C(=O)N1CC1=CC=C(C=C1)C1=CC=CC=C1C1=NN=NN1	irbesartan	irbesartan	irbesartan	ambiguous	0.861248	1
CCCCCC(O)CCC1C(O)CC2Cc3c(cccc3OCC(=O)[O-])CC21	InChI=1S/C23H34O5/c1-2-3-4-7-17(24)9-10-18-19-11-15-6-5-8-22(28-14-23(26)27)20(15)12-16(19)13-21(18)25/h5-6,8,16-19,21,24-25H,2-4,7,9-14H2,1H3,(H,26,27)/p-1	[H]O[C@@H](CCCCC)CC[C@H]1[C@H](O[H])C[C@]2([H])CC3=C(C[C@]12[H])C=CC=C3OCC(=O)O[H]	orenitram	treprostinil	treprostinil	ambiguous	0.86893	1
CC(COc1ccccc1)[NH+](CCCl)Cc1ccccc1	InChI=1S/C18H22ClNO/c1-16(15-21-18-10-6-3-7-11-18)20(13-12-19)14-17-8-4-2-5-9-17/h2-11,16H,12-15H2,1H3/p+1	Cl.CC(COC1=CC=CC=C1)N(CCCl)CC1=CC=CC=C1	dibenzyline	phenoxybenzamine hydrochloride	phenoxybenzamine hydrochloride	ambiguous	0.894342	1
C[NH+](CC=CC#CC(C)(C)C)Cc1cccc2ccccc12	InChI=1S/C21H25N/c1-21(2,3)15-8-5-9-16-22(4)17-19-13-10-12-18-11-6-7-14-20(18)19/h5-7,9-14H,16-17H2,1-4H3/p+1	Cl.CN(C\C=C\C#CC(C)(C)C)CC1=CC=CC2=C1C=CC=C2	terbinafine	terbinafine hydrochloride	terbinafine hydrochloride	ambiguous	0.896384	1
Cc1ccc(Sc2ccccc2N2CC[NH2+]CC2)c(C)c1	InChI=1S/C18H22N2S/c1-14-7-8-17(15(2)13-14)21-18-6-4-3-5-16(18)20-11-9-19-10-12-20/h3-8,13,19H,9-12H2,1-2H3/p+1	Br.CC1=CC(C)=C(SC2=CC=CC=C2N2CCNCC2)C=C1	trintellix	vortioxetine	vortioxetine hydrobromide	ambiguous	0.925247	1
C[NH+](C)CCC(c1ccc(Cl)cc1)c1ccccn1	InChI=1S/C16H19ClN2/c1-19(2)12-10-15(16-5-3-4-11-18-16)13-6-8-14(17)9-7-13/h3-9,11,15H,10,12H2,1-2H3/p+1	OC(=O)\C=C/C(O)=O.CN(C)CC[C@@H](C1=CC=C(Cl)C=C1)C1=NC=CC=C1	polmon	dexchlorpheniramine maleate	dexchlorpheniramine maleate	ambiguous	0.948925	1
Cc1cccc(C)c1NC(=O)C1CCCC[NH+]1C	InChI=1S/C15H22N2O/c1-11-7-6-8-12(2)14(11)16-15(18)13-9-4-5-10-17(13)3/h6-8,13H,4-5,9-10H2,1-3H3,(H,16,18)/p+1	Cl.CN1CCCCC1C(=O)NC1=C(C)C=CC=C1C	mepivacaine hydrochloride	mepivacaine hydrochloride	mepivacaine hydrochloride	ambiguous	0.961028	1
